# Age Influences on the Molecular Presentation of Tumours

**DOI:** 10.1101/2020.07.07.192237

**Authors:** Constance H. Li, Syed Haider, Paul C. Boutros

## Abstract

Cancer is often called a disease of aging. There are numerous ways in which cancer epidemiology and behaviour change with the age of the patient. The molecular bases for these relationships remain largely underexplored. To characterize them, we analyzed age-associations in the nuclear and mitochondrial somatic mutational landscape of 20,033 tumours across 35 tumour-types. Age influences both the number of mutations in a tumour and their evolutionary timing. Specific mutational signatures are associated with age, reflecting differences in exogenous and endogenous oncogenic processes such as a greater influence of tobacco use in the tumours of younger patients, but more activity of DNA damage repair signatures in those of older patients. We find that known cancer driver genes are mutated in age-associated frequencies, and these alter the transcriptome and predict for clinical outcomes. These effects are most striking in brain cancers where alterations like *SUFU* loss and *ATRX* mutation are age-dependent prognostic biomarkers. Using three cancer datasets, we show that age shapes the somatic mutational landscape of cancer, with clinical implications.
