## Supplementary material for "Age Influences on the Molecular Presentation of Tumours": Table 2

### Sheet: Sheet1
Tumour-type	ΔMut/Mbp per year (95% CI)	ΔPGA per year (95% CI)
Breast Carcinoma	0.064 (0.029-0.95)	-
Glioblastoma	0.018 (-0.020-0.056)	-
Head and Neck Carcinoma	0.14 (0.071-0.21)	-
Clear Cell Renal Cell Carcinoma	0.018 (0.0084-0.027)	-
Lung Adenocarcinoma	-	-0.17 (-0.24--0.10)
Hepatocellular Carcinoma	0.069 (0.032-0.11)	-
Ovarian Cancer	-	0.61 (0.41-0.81)
Prostate Cancer	0.12 (0.034-0.20)	0.2 (0.13-0.27)
Sarcoma	0.044 (-0.0091-0.098)	-
Stomach Adenocarcinoma	0.31 (0.14-0.49)	0.19 (0.064-0.31)
Thyroid Cancer	0.0082 (0.0066-0.0097)	0.067 (0.036-0.098)
Pan-cancer	0.077 (0.049-0.10)	0.010 (-0.01-0.030)
