## Supplementary material for "Age Influences on the Molecular Presentation of Tumours": Table 1

### Sheet: Sheet1
Tumour Type	TCGA Age	PCAWG Age	GENIE-MSK Age
Bladder Cancer	34-90 (69)	34-84 (65)	26-90.1 (67)
Breast Carcinoma	26-90 (59)	30-89 (56)	19-90.1 (55)
Biliary Cancer	-	37-84 (64)	24-85.1 (64)
Cervical Cancer	20-88 (46)	21-58 (39)	26-72 (48)
Colorectal Cancer	31-90 (68)	31-89 (67.5)	18-90.1 (56)
Glioblastoma	21-89 (62)	21-76 (59)	18-90.1 (60)
Medulloblastoma	-	18-49 (26)	28-72 (46)
Pilocytic Astrocytoma	-	20-50 (24)	29-44 (36.5)
Head and Neck Carcinoma	19-90 (61)	19-76 (53)	28-90.1 (59)
Clear Cell Renal Cell Carcinoma	26-90 (61)	38-84 (60)	31-85.1 (60)
Chromophobe Renal cell Carcinoma	26-86 (50)	28-86 (47.5)	30-73 (56)
Papillary Cell Renal Cell Carcinoma	28-88 (61)	-	36-77.1 (60)
Non-Hodgkin Lymphoma	-	18-85 (62)	29-84.1 (60)
Chronic Lymphocytic Leukemia	-	40-86 (61)	44-72 (67)
Acute Myeloid Leukemia	18-88 (58)	35-75 (50)	-
Myeloid-MPN	-	27-85 (54)	-
Lower Grade Glioma	18-87 (41)	21-62 (42)	21-81.1 (48)
Hepatocellular Carcinoma	18-90 (61)	23-89 (67)	18-90.1 (63)
Lung Adenocarcinoma	38-88 (67)	41-81 (65.5)	22-90.1 (68)
Lung Squamous Cell Carcinoma	40-85 (68)	47-83 (68)	30-90.1 (68)
Ovarian Cancer	26-89 (59)	39-81 (60)	26-84.1 (59)
Pancreatic Cancer	35-85 (66)	34-90 (67)	32-90.1 (67)
Pancreatic Endocrine Cancer	-	20-81 (59)	36-85.1 (58)
Pheochromocytoma	19-83 (46)	-	26-59 (41.5)
Prostate Cancer	41-78 (61)	38-80 (59)	43-90.1 (65)
Sarcoma	20-90 (60)	-	18-84.1 (52)
Melanoma	18-87 (55.5)	19-87 (57.5)	24-90.1 (64)
Stomach Adenocarcinoma	34-90 (67)	36-90 (65)	18-85.1 (59.5)
Esogapheal Carcinoma	27-90 (61)	44-87 (70)	18-88.1 (59)
Thyroid Cancer	18-89 (46)	18-85 (51)	22-88.1 (63)
Thymic Tumor	31-84 (61)	-	20-83.1 (59.5)
Endometrial Carcinoma	33-90 (63)	35-90 (69)	42-90.1 (60)
Pan-cancer	18-90 (60)	18-90 (62)	18-90.1 (60)
