## Supplementary Table 5 for "Age Influences on the Molecular Presentation of Tumours"

### Sheet: TCGA-CNA-mRNA
#Supplementary Table 5-1: Associations of CNA drivers with mRNA abundance. Shown are the associations between mRNA and the CNA, age, and interaction between CNA and age
tumour-gene	cna.coef	cna.95low	cna.95high	cna.p	cna.p.bonferroni	cna.q	age.coef	age.95low	age.95high	age.p	age.p.bonferroni	age.q	interaction.coef	interaction.95low	interaction.95high	interaction.p	interaction.p.bonferroni	interaction.q
BLCA-MDM2	-0.35119	-1.85905	1.15667	0.647292	1	0.771242	-0.0034027	-0.0148288	0.00802339	0.558575	1	0.84541	0.0239241	0.00240197	0.0454462	0.029445	1	0.27482
BLCA-PTEN	-0.680929	-1.35648	-0.00538324	0.0482107	1	0.142095	-0.000712241	-0.00665341	0.00522893	0.813803	1	0.905198	0.000195013	-0.0095308	0.00992083	0.968576	1	0.993622
BLCA-RAF1	0.254504	-0.36817	0.877177	0.42215	1	0.608815	-0.00209062	-0.0081198	0.00393855	0.495835	1	0.84541	0.00666886	-0.00232714	0.0156649	0.145802	1	0.388805
BLCA-SUFU	-1.10568	-1.88628	-0.325084	0.00561353	0.308744	0.0302828	-0.00608637	-0.012944	0.000771234	0.0817846	1	0.313849	0.0105757	-0.000642276	0.0217936	0.0645676	1	0.332337
BRCA-BRCA1	-0.809913	-1.37172	-0.248111	0.00476022	0.261812	0.0296192	0.000292565	-0.0053937	0.00597883	0.919604	1	0.953663	0.0020526	-0.00743508	0.0115403	0.671282	1	0.895043
BRCA-CDKN2C	-0.353874	-0.905661	0.197913	0.208524	1	0.402666	-0.00703552	-0.0116494	-0.00242163	0.00283463	0.155904	0.0317478	0.00105106	-0.00790402	0.0100061	0.817902	1	0.920916
BRCA-FANCA	-1.40833	-2.01564	-0.801011	5.97258e-06	0.000328492	0.000334465	-0.0103417	-0.0184866	-0.00219677	0.0128745	0.708099	0.0901217	0.00445048	-0.00581319	0.0147142	0.395053	1	0.691344
BRCA-NF1	-0.828356	-1.24873	-0.407984	0.000117038	0.00643707	0.0021847	-0.00121966	-0.00515939	0.00272006	0.543678	1	0.84541	0.00166292	-0.00546193	0.00878777	0.647069	1	0.883801
BRCA-PBRM1	-0.165071	-0.51098	0.180839	0.349294	1	0.558871	0.00120504	-0.00209211	0.00450219	0.473446	1	0.84541	-0.00562032	-0.011491	0.000250377	0.0605847	1	0.332337
BRCA-PRDM1	-0.364059	-0.928623	0.200506	0.206035	1	0.402666	-0.0147107	-0.0200303	-0.00939119	7.11485e-08	3.91317e-06	3.98431e-06	0.00320219	-0.00632465	0.012729	0.509695	1	0.77143
COADREAD-LMO1	0.044321	-0.793109	0.881751	0.917169	1	0.941124	-0.00043005	-0.00507579	0.00421568	0.855661	1	0.905198	-0.001214	-0.0145175	0.0120895	0.857689	1	0.941776
COADREAD-PTEN	-0.325883	-0.898476	0.24671	0.263804	1	0.450239	0.000543123	-0.0039807	0.00506694	0.813499	1	0.905198	-0.00353282	-0.0124597	0.00539408	0.436948	1	0.740985
GBM-CDKN2A	-5.93212	-8.72337	-3.14087	4.58416e-05	0.00252129	0.00128356	-0.00890319	-0.0455301	0.0277238	0.631701	1	0.884382	0.00706363	-0.039055	0.0531822	0.762578	1	0.908604
GBM-EGFR	1.48253	-1.98338	4.94843	0.399337	1	0.608815	-0.0176066	-0.0709074	0.0356941	0.514937	1	0.84541	0.0158396	-0.0476107	0.0792899	0.622535	1	0.871549
GBM-FBXW7	-1.17381	-2.15225	-0.195363	0.019041	1	0.0627234	-0.0111359	-0.0191048	-0.00316702	0.00648109	0.35646	0.0604902	0.017154	-1.97351e-05	0.0343278	0.0502605	1	0.332337
GBM-SUFU	0.0437383	-0.718319	0.805795	0.909855	1	0.941124	0.00911389	-0.00354175	0.0217695	0.156822	1	0.457642	-0.0162442	-0.0305063	-0.00198207	0.0258729	1	0.27482
LIHC-AXIN1	-1.23585	-1.97634	-0.495363	0.00113118	0.062215	0.0126692	0.000616293	-0.00609095	0.00732354	0.856705	1	0.905198	0.0092556	-0.00304691	0.0215581	0.139874	1	0.388805
LIHC-CASP3	-0.0223555	-0.617201	0.57249	0.941124	1	0.941124	-0.0011804	-0.00794364	0.00558285	0.731625	1	0.905198	-0.00448755	-0.0142615	0.0052864	0.367169	1	0.685381
LIHC-FANCA	-0.0459375	-0.974822	0.882947	0.922577	1	0.941124	0.00777542	-0.00241655	0.0179674	0.134414	1	0.454121	-0.00442182	-0.0197625	0.0109188	0.571166	1	0.820136
LIHC-FBXW7	-0.766306	-1.2848	-0.247813	0.00388152	0.213484	0.0296192	-0.00719996	-0.0128595	-0.00154038	0.0127992	0.703954	0.0901217	0.00511944	-0.0034583	0.0136972	0.241285	1	0.562999
LIHC-PRDM1	0.711	-0.462472	1.88447	0.234226	1	0.437222	0.00485617	-0.0062421	0.0159544	0.390085	1	0.819784	-0.0161595	-0.0349896	0.00267052	0.0923398	1	0.368341
LIHC-TNFAIP3	0.351193	-0.828993	1.53138	0.558776	1	0.727708	0.00105274	-0.00951558	0.0116211	0.844801	1	0.905198	-0.0157578	-0.0345976	0.00308209	0.100872	1	0.368341
LUAD-EGFR	1.39745	-0.284398	3.0793	0.103201	1	0.251273	0.0164393	-0.0022197	0.0350984	0.0840667	1	0.313849	-0.00422378	-0.0295955	0.0211479	0.743735	1	0.905417
LUAD-MYC	-0.473815	-1.80251	0.854885	0.48385	1	0.645133	-0.0027282	-0.0183269	0.0128705	0.731259	1	0.905198	0.0151071	-0.00484174	0.0350559	0.137409	1	0.388805
LUAD-MYCL	NA	NA	NA	NA	NA	NA	NA	NA	NA	NA	NA	NA	NA	NA	NA	NA	NA	NA
OV-AKT2	-0.183103	-0.962346	0.59614	0.644113	1	0.771242	-0.00205171	-0.0094085	0.00530508	0.583525	1	0.859932	0.0166291	0.00396786	0.0292904	0.0102228	0.562253	0.183193
OV-ALK	-0.122669	-2.83794	2.5926	0.929215	1	0.941124	0.023225	-0.00749529	0.0539452	0.137858	1	0.454121	0.0136095	-0.0314048	0.0586238	0.552299	1	0.813915
OV-ATM	-0.60778	-1.4221	0.206544	0.142938	1	0.307867	0.00145038	-0.00632885	0.00922961	0.713943	1	0.905198	5.39809e-05	-0.0132237	0.0133316	0.993622	1	0.993622
OV-CCNE1	0.211689	-1.34637	1.76975	0.789358	1	0.892548	-0.0105866	-0.0288612	0.00768802	0.255178	1	0.616392	0.0195697	-0.00640052	0.0455399	0.139145	1	0.388805
OV-ERG	-0.623905	-2.15752	0.909715	0.423996	1	0.608815	-0.020837	-0.0312309	-0.0104431	9.95275e-05	0.00547401	0.00141724	0.0115448	-0.0135409	0.0366305	0.365832	1	0.685381
OV-FANCA	-0.47027	-1.73897	0.798432	0.466287	1	0.63688	-0.00650225	-0.0252812	0.0122767	0.496139	1	0.84541	0.0038795	-0.0175211	0.0252801	0.721528	1	0.897901
OV-FANCC	-0.659817	-1.40445	0.084817	0.0822249	1	0.219266	-0.00182986	-0.0110093	0.00734962	0.695116	1	0.905198	0.00142393	-0.0110386	0.0138865	0.822247	1	0.920916
OV-LATS2	-1.19187	-2.03847	-0.345267	0.0059484	0.327162	0.0302828	0.00248294	-0.00843767	0.0134035	0.654879	1	0.894469	0.0117829	-0.00242206	0.0259878	0.103649	1	0.368341
OV-MDM4	1.19418	0.368123	2.02023	0.00474991	0.261245	0.0296192	0.00909867	1.20552e-05	0.0181853	0.0496988	1	0.214087	-0.0139205	-0.0276579	-0.000183085	0.0470429	1	0.332337
OV-MLH1	-0.578952	-1.11338	-0.0445224	0.0338328	1	0.105258	0.00554019	0.000705751	0.0103746	0.0248437	1	0.126477	0.0016143	-0.00715068	0.0103793	0.717269	1	0.897901
OV-MYCL	NA	NA	NA	NA	NA	NA	NA	NA	NA	NA	NA	NA	NA	NA	NA	NA	NA	NA
OV-NTRK1	-0.985183	-2.72246	0.752097	0.26532	1	0.450239	-0.0065707	-0.0284068	0.0152654	0.554177	1	0.84541	0.0201985	-0.00897878	0.0493759	0.174112	1	0.423926
OV-PAX5	2.126	0.482742	3.76925	0.0113977	0.626876	0.0425516	0.0190386	0.00308247	0.0349947	0.0195218	1	0.109322	-0.0377209	-0.0648027	-0.0106392	0.00649427	0.357185	0.18184
OV-REL	1.15614	0.288277	2.02401	0.00920042	0.506023	0.03697	0.0042252	-0.00554162	0.013992	0.395253	1	0.819784	-0.0128596	-0.0272099	0.00149065	0.0788347	1	0.367895
OV-STK11	-0.918806	-1.68306	-0.154551	0.0186254	1	0.0627234	-0.00385004	-0.0164744	0.00877429	0.548847	1	0.84541	0.00458689	-0.00875491	0.0179287	0.499193	1	0.77143
OV-TNFAIP3	-1.01589	-2.41302	0.381228	0.153485	1	0.31834	-0.0099158	-0.0272733	0.00744171	0.261816	1	0.616392	0.0119411	-0.0110501	0.0349324	0.307553	1	0.637889
PRAD-CCNC	-0.0945004	-1.24548	1.05648	0.871907	1	0.941124	-0.00385834	-0.0134777	0.00576103	0.43102	1	0.832315	-0.0091479	-0.0276663	0.00937053	0.332223	1	0.664446
PRAD-FLT4	5.81431	-0.929578	12.5582	0.0909023	1	0.231388	0.00194848	-0.0108588	0.0147557	0.765121	1	0.905198	-0.0794142	-0.1797	0.0208711	0.120375	1	0.388805
PRAD-PRDM1	-0.51816	-2.66206	1.62574	0.635083	1	0.771242	-3.87046e-05	-0.0177422	0.0176648	0.996574	1	0.996574	0.00667637	-0.0277685	0.0411212	0.703486	1	0.897901
PRAD-STK11	1.08377	-0.358219	2.52575	0.140392	1	0.307867	0.0035226	-0.00198771	0.00903292	0.209691	1	0.559175	-0.0185753	-0.0410632	0.00391269	0.10524	1	0.368341
SARC-CDKN2A	2.13893	-0.676933	4.95479	0.135909	1	0.307867	0.05369	0.0269265	0.0804534	0.000101231	0.00556771	0.00141724	-0.0805003	-0.124901	-0.0360993	0.000426612	0.0234637	0.0238903
SARC-LATS2	-0.461181	-1.26438	0.342019	0.259209	1	0.450239	0.000223123	-0.00850452	0.00895076	0.959884	1	0.977336	-0.00086269	-0.0136596	0.0119343	0.894483	1	0.963289
SARC-MDM2	2.8851	1.09172	4.67847	0.00172299	0.0947642	0.0160812	-0.011673	-0.0278341	0.004488	0.156114	1	0.457642	-0.000506055	-0.0285705	0.0275584	0.971699	1	0.993622
SARC-MITF	2.68883	0.702637	4.67502	0.00817014	0.449358	0.03697	0.00178427	-0.010649	0.0142175	0.777691	1	0.905198	-0.0378177	-0.0676187	-0.00801659	0.0130852	0.719686	0.183193
SARC-PAX5	0.401037	-1.50955	2.31162	0.67967	1	0.792949	-0.00203575	-0.0158374	0.0117659	0.771676	1	0.905198	-0.0129146	-0.0424302	0.0166009	0.389651	1	0.691344
SARC-PTPRD	-0.723421	-3.55671	2.10987	0.615504	1	0.771242	0.00640872	-0.019215	0.0320325	0.622741	1	0.884382	-0.00590182	-0.050602	0.0387984	0.795054	1	0.920916
SKCM-ERBB2	1.14827	-0.0607522	2.3573	0.0626072	1	0.1753	-0.00460261	-0.0126964	0.00349119	0.264168	1	0.616392	-0.00717806	-0.0263972	0.0120411	0.463116	1	0.740985
SKCM-PPM1D	0.809903	0.359821	1.25998	0.000455157	0.0250336	0.00637219	-0.00231273	-0.00669251	0.00206706	0.299749	1	0.671437	-0.00284078	-0.0102993	0.00461772	0.454316	1	0.740985
SKCM-PTEN	-1.12503	-1.9704	-0.279663	0.0092425	0.508338	0.03697	-0.00474451	-0.0165647	0.00707572	0.430406	1	0.832315	0.00741416	-0.00672171	0.02155	0.303007	1	0.637889
THCA-AKT2	-0.194328	-1.67723	1.28858	0.796918	1	0.892548	0.00344941	0.000219316	0.0066795	0.0363965	1	0.16985	0.0227071	-0.00144216	0.0468563	0.0652804	1	0.332337
THCA-MDM4	0.305907	-0.432301	1.04412	0.415929	1	0.608815	-0.00198998	-0.00479144	0.000811471	0.163443	1	0.457642	0.00010791	-0.0116579	0.0118737	0.98563	1	0.993622
THCA-MEN1	0.587829	-0.943847	2.11951	0.451179	1	0.631651	0.00172445	0.000338902	0.00310999	0.0148191	0.815052	0.0922079	-0.0157644	-0.0380081	0.00647923	0.164406	1	0.418488
THCA-WT1	-3.86595	-11.901	4.16912	0.344955	1	0.558871	0.0188791	0.0116522	0.026106	4.11702e-07	2.26436e-05	1.15276e-05	0.0644062	-0.0527921	0.181605	0.280783	1	0.628953

### Sheet: TCGA-CNA-surv
#Supplementary Table 5-2: Associations of CNA drivers with 5-year overall survival. Shown are the associations between mRNA and the CNA, age, and interaction between CNA and age
tumour-gene	cna.hr	cna.95low	cna.95high	cna.p	cna.p.bonferroni	cna.q	age.hr	age.95low	age.95high	age.p	age.p.bonferroni	age.q	interaction.hr	interaction.95low	interaction.95high	interaction.p	interaction.p.bonferroni	interaction.q
BLCA-MDM2	0.807421	0.375956	1.73406	0.583352	1	0.886036	1.41507	0.893864	2.24019	0.13854	1	0.173175	1.50394	0.59033	3.83148	0.392388	1	0.851936
BLCA-RAF1	0.734505	0.390693	1.38087	0.33806	1	0.843322	1.63474	0.979655	2.72787	0.0599329	1	0.108714	1.04784	0.462233	2.37535	0.910897	1	0.968506
COADREAD-LMO1	1.01048	0.369724	2.76173	0.983781	1	0.983781	2.041	1.12566	3.70066	0.0187824	0.920336	0.048755	1.02814	0.259327	4.07618	0.968506	1	0.968506
GBM-EGFR	2.15875	1.44376	3.22781	0.000177329	0.00868914	0.00886645	3.21659	1.55855	6.63848	0.00157582	0.077215	0.0131318	0.58044	0.274101	1.22915	0.155318	1	0.849461
LUAD-EGFR	1.58735	0.857724	2.93763	0.141214	1	0.504337	1.39794	0.743314	2.62909	0.29857	1	0.31101	1.02264	0.463757	2.25503	0.955758	1	0.968506
LUAD-MYC	0.971802	0.542647	1.74036	0.923352	1	0.978943	0.847284	0.43652	1.64457	0.62431	1	0.62431	1.86453	0.838399	4.14658	0.126577	1	0.791108
LUAD-MYCL	1.23177	0.707244	2.14532	0.461506	1	0.843322	1.5333	0.973404	2.41524	0.0652285	1	0.108714	0.49927	0.212381	1.17369	0.111221	1	0.791108
OV-AKT2	1.41545	0.960853	2.08513	0.0787611	1	0.356349	1.50855	1.09958	2.06962	0.0108235	0.53035	0.0338233	0.919384	0.55023	1.53621	0.748288	1	0.968506
OV-ALK	1.13001	0.777266	1.64283	0.522053	1	0.843322	1.47474	1.06309	2.0458	0.0200026	0.980129	0.048755	1.03946	0.629445	1.71655	0.879806	1	0.968506
OV-CCNE1	1.43549	0.989578	2.08233	0.0568106	1	0.356349	1.67476	1.13114	2.47964	0.010013	0.490636	0.0333766	0.804914	0.485061	1.33568	0.400991	1	0.851936
OV-ERG	0.891271	0.559532	1.41969	0.627959	1	0.909502	1.39137	1.0467	1.84954	0.0229509	1	0.0501852	1.3825	0.765137	2.49801	0.283239	1	0.849461
OV-MDM4	1.13208	0.784041	1.63461	0.508041	1	0.843322	1.51976	1.05917	2.18065	0.0230852	1	0.0501852	0.968085	0.58855	1.59237	0.898353	1	0.968506
OV-MYCL	0.852461	0.588803	1.23418	0.397833	1	0.843322	1.64917	1.17476	2.31517	0.00384516	0.188413	0.017478	0.865046	0.525915	1.42286	0.568017	1	0.851936
OV-NTRK1	1.40939	0.972449	2.04265	0.0699235	1	0.356349	1.95812	1.30552	2.93693	0.00115827	0.0567552	0.0116524	0.631586	0.377654	1.05626	0.0798845	1	0.791108
OV-REL	0.89767	0.609461	1.32217	0.584784	1	0.886036	1.17152	0.848535	1.61745	0.336084	1	0.342943	1.87985	1.12657	3.13681	0.0156842	0.768528	0.784212
PRAD-FLT4	NA	NA	NA	NA	NA	NA	NA	NA	NA	NA	NA	NA	NA	NA	NA	NA	NA	NA
SARC-MDM2	1.14159	0.50872	2.56177	0.748132	1	0.978943	1.53438	0.808876	2.91062	0.189983	1	0.21589	1.36137	0.493744	3.75361	0.551076	1	0.851936
SARC-MITF	1.1321	0.38992	3.28696	0.819529	1	0.978943	1.63122	0.940571	2.82899	0.0815317	1	0.123533	1.40506	0.393427	5.01794	0.600538	1	0.851936
SKCM-ERBB2	0.908994	0.351855	2.34833	0.843798	1	0.978943	1.76184	1.0913	2.84438	0.0204771	1	0.048755	1.70886	0.568741	5.1345	0.339784	1	0.849461
SKCM-PPM1D	1.33511	0.668484	2.6665	0.412864	1	0.843322	1.69256	0.96064	2.98215	0.0686055	1	0.110654	1.39429	0.588484	3.30347	0.450107	1	0.851936
THCA-AKT2	NA	NA	NA	NA	NA	NA	NA	NA	NA	NA	NA	NA	NA	NA	NA	NA	NA	NA
THCA-MDM4	NA	NA	NA	NA	NA	NA	NA	NA	NA	NA	NA	NA	NA	NA	NA	NA	NA	NA
BLCA-PTEN	1.47013	0.818082	2.64189	0.197556	1	0.658519	1.58329	0.917375	2.73257	0.0988924	1	0.133638	0.955774	0.43657	2.09246	0.909916	1	0.968506
BLCA-SUFU	1.42613	0.788743	2.5786	0.240136	1	0.706284	1.67989	0.988741	2.85415	0.0550988	1	0.105959	0.81768	0.371765	1.79845	0.616712	1	0.851936
BRCA-BRCA1	2.45262	1.11292	5.40503	0.0260592	1	0.260592	2.6924	1.29263	5.60797	0.00815497	0.399594	0.0313653	0.56365	0.199861	1.58961	0.278457	1	0.849461
BRCA-CDKN2C	1.65368	0.718727	3.80484	0.236761	1	0.706284	2.42062	1.33224	4.39816	0.00371413	0.181992	0.017478	0.42264	0.142244	1.25576	0.121125	1	0.791108
BRCA-FANCA	0.494535	0.227131	1.07676	0.0761162	1	0.356349	1.9712	0.962661	4.03633	0.0634681	1	0.108714	1.11382	0.403858	3.07186	0.835027	1	0.968506
BRCA-NF1	2.46762	1.13326	5.37311	0.022902	1	0.260592	2.96958	1.48287	5.94684	0.00212692	0.104219	0.0151923	0.356687	0.121186	1.04983	0.0612525	1	0.791108
BRCA-PBRM1	3.30078	1.47082	7.40753	0.00378618	0.185523	0.063103	2.9543	1.37273	6.35808	0.00560447	0.274619	0.023352	0.509495	0.179295	1.44781	0.205691	1	0.849461
BRCA-PRDM1	0.835173	0.35102	1.98711	0.683809	1	0.927446	1.68114	0.929927	3.0392	0.0855249	1	0.124446	1.49672	0.496158	4.51506	0.474076	1	0.851936
COADREAD-PTEN	0.342175	0.100777	1.16181	0.0855238	1	0.356349	1.52283	0.851108	2.72471	0.156527	1	0.182008	3.88596	0.910348	16.5878	0.0667856	1	0.791108
GBM-CDKN2A	1.31207	0.967523	1.77932	0.0805447	1	0.356349	2.51593	1.66167	3.80938	1.30463e-05	0.00063927	0.000325	0.773378	0.484584	1.23428	0.281278	1	0.849461
GBM-FBXW7	0.714746	0.462975	1.10343	0.129588	1	0.498415	2.06279	1.67277	2.54374	1.27567e-11	6.25079e-10	6.4e-10	1.18676	0.64973	2.16768	0.57747	1	0.851936
GBM-SUFU	1.7809	1.21612	2.60798	0.00302361	0.148157	0.063103	3.76489	2.0041	7.07269	3.77299e-05	0.00184877	0.000628333	0.500556	0.258419	0.969574	0.0402122	1	0.791108
LIHC-AXIN1	0.975083	0.456261	2.08387	0.94808	1	0.978943	1.57962	0.921025	2.70917	0.0967006	1	0.133638	1.63714	0.609863	4.39482	0.327864	1	0.849461
LIHC-CASP3	1.189	0.579751	2.43852	0.636651	1	0.909502	1.51735	0.791324	2.90948	0.209359	1	0.232622	1.44499	0.586633	3.55928	0.423519	1	0.851936
LIHC-FANCA	1.02838	0.501717	2.1079	0.939079	1	0.978943	1.63512	0.87705	3.04843	0.121821	1	0.160291	1.28064	0.509188	3.22092	0.59912	1	0.851936
LIHC-FBXW7	0.949598	0.46086	1.95664	0.888496	1	0.978943	1.43088	0.791253	2.58757	0.235878	1	0.250934	1.79138	0.720375	4.45471	0.209731	1	0.849461
LIHC-PRDM1	0.712233	0.305513	1.66041	0.431983	1	0.843322	1.65719	0.969355	2.83309	0.0648623	1	0.108714	1.29453	0.469144	3.57208	0.618138	1	0.851936
LIHC-TNFAIP3	0.75891	0.325592	1.76892	0.522859	1	0.843322	1.60729	0.933229	2.76824	0.0871124	1	0.124446	1.37252	0.499924	3.76821	0.538879	1	0.851936
OV-ATM	1.21036	0.812768	1.80244	0.347402	1	0.843322	1.5852	1.17241	2.14332	0.00275815	0.135149	0.0153231	0.837816	0.493205	1.42321	0.512755	1	0.851936
OV-FANCA	1.27361	0.826974	1.96146	0.272338	1	0.756494	2.00108	1.18428	3.38125	0.00954421	0.467666	0.0333766	0.689608	0.380251	1.25065	0.221112	1	0.849461
OV-FANCC	0.984559	0.680963	1.42351	0.934069	1	0.978943	1.56055	1.08529	2.24393	0.016321	0.799729	0.0480029	0.948961	0.574692	1.56698	0.837786	1	0.968506
OV-LATS2	0.927028	0.641793	1.33903	0.68631	1	0.927446	1.79405	1.22915	2.61858	0.00245107	0.120102	0.0153192	0.775646	0.469216	1.2822	0.321844	1	0.849461
OV-MLH1	1.18249	0.779219	1.79448	0.430872	1	0.843322	1.62721	1.21289	2.18306	0.00116524	0.0570968	0.0116524	0.760648	0.439072	1.31775	0.329158	1	0.849461
OV-PAX5	1.15763	0.784149	1.709	0.461423	1	0.843322	1.46986	1.06807	2.0228	0.0180701	0.885434	0.048755	1.0173	0.609069	1.69914	0.947756	1	0.968506
OV-STK11	1.68989	0.947725	3.01326	0.0754019	1	0.356349	2.31957	1.11542	4.82364	0.0242985	1	0.0506218	0.604177	0.27745	1.31566	0.204428	1	0.849461
OV-TNFAIP3	0.860489	0.586948	1.26151	0.441427	1	0.843322	1.34316	0.91154	1.97916	0.135785	1	0.173175	1.20137	0.723637	1.9945	0.478114	1	0.851936
PRAD-CCNC	NA	NA	NA	NA	NA	NA	NA	NA	NA	NA	NA	NA	NA	NA	NA	NA	NA	NA
PRAD-PRDM1	NA	NA	NA	NA	NA	NA	NA	NA	NA	NA	NA	NA	NA	NA	NA	NA	NA	NA
PRAD-STK11	NA	NA	NA	NA	NA	NA	NA	NA	NA	NA	NA	NA	NA	NA	NA	NA	NA	NA
SARC-CDKN2A	1.29525	0.598885	2.80132	0.510977	1	0.843322	1.65132	0.827538	3.29512	0.154756	1	0.182008	1.12672	0.420115	3.0218	0.812628	1	0.968506
SARC-LATS2	0.979971	0.450004	2.13408	0.959364	1	0.978943	1.53672	0.766813	3.07964	0.225753	1	0.245384	1.30444	0.481591	3.53319	0.601137	1	0.851936
SARC-PAX5	1.07255	0.450743	2.55215	0.87418	1	0.978943	1.71358	0.947954	3.09757	0.0745836	1	0.116537	1.09021	0.371768	3.19705	0.87497	1	0.968506
SARC-PTPRD	0.930934	0.414701	2.08979	0.862286	1	0.978943	1.60194	0.85055	3.0171	0.144613	1	0.176357	1.28387	0.463907	3.55313	0.630433	1	0.851936
SKCM-PTEN	1.06775	0.510557	2.23302	0.86176	1	0.978943	2.09308	1.0049	4.35962	0.0484941	1	0.0969882	0.945489	0.383436	2.33142	0.903116	1	0.968506
THCA-MEN1	NA	NA	NA	NA	NA	NA	NA	NA	NA	NA	NA	NA	NA	NA	NA	NA	NA	NA
THCA-WT1	NA	NA	NA	NA	NA	NA	NA	NA	NA	NA	NA	NA	NA	NA	NA	NA	NA	NA

### Sheet: TCGA-SNV-mRNA
#Supplementary Table 5-3: Associations of SNV drivers with mRNA abundance. Shown are the associations between mRNA and the SNV, age, and interaction between SNV and age
tumour-gene	snv.coef	snv.95low	snv.95high	snv.p	snv.p.bonferroni	snv.q	age.coef	age.95low	age.95high	age.p	age.p.bonferroni	age.q	interaction.coef	interaction.95low	interaction.95high	interaction.p	interaction.p.bonferroni	interaction.q
BRCA-FOXA1	2.07774	-4.00698	8.16246	0.502952	1	0.741608	0.0300009	0.0168622	0.0431396	8.3158e-06	0.000116421	0.000141369	-0.0162212	-0.101324	0.0688812	0.708448	1	0.822487
CESC-PIK3CA	-0.34273	-1.38068	0.695222	0.515613	1	0.741608	0.00580249	-0.00524363	0.0168486	0.301434	1	0.569375	0.000787766	-0.0188624	0.020438	0.937052	1	0.937052
COADREAD-NF2	0.531108	-0.0625701	1.12479	0.0793103	1	0.378406	0.00244074	-0.00254864	0.00743012	0.33629	1	0.571693	-0.00755329	-0.0167158	0.00160924	0.105735	1	0.359499
COADREAD-JAK2	0.0562647	-1.28046	1.39299	0.934005	1	0.934005	0.0070394	-0.00166401	0.0157428	0.112448	1	0.318603	0.00208853	-0.0191728	0.0233499	0.846766	1	0.899689
COADREAD-KIT	1.28197	-0.644568	3.20851	0.191236	1	0.46443	-0.0005766	-0.0202336	0.0190804	0.953982	1	0.953982	-0.0268588	-0.0560715	0.00235381	0.0713758	0.999261	0.359499
COADREAD-PTEN	-0.482652	-1.20313	0.237826	0.188275	1	0.46443	-0.00269544	-0.0113802	0.00598927	0.541618	1	0.837045	0.0080039	-0.00273047	0.0187383	0.143238	1	0.405841
COADREAD-SDHAF2	-0.715179	-1.9973	0.566947	0.273034	1	0.580198	-0.00234944	-0.0056341	0.000935217	0.160177	1	0.373913	0.0147255	-0.0103309	0.039782	0.248221	1	0.602822
GBM-ATRX	-0.32993	-1.51951	0.859652	0.584283	1	0.764062	0.000512609	-0.00667596	0.00770118	0.88807	1	0.953982	-0.00540388	-0.0342162	0.0234084	0.711303	1	0.822487
GBM-IDH1	-1.13723	-2.50887	0.234408	0.103404	1	0.378406	-0.0056931	-0.0139688	0.00258261	0.175959	1	0.373913	0.0101834	-0.0232655	0.0436323	0.548155	1	0.822487
HNSC-CASP8	0.0540026	-0.908444	1.01645	0.912263	1	0.934005	0.000738958	-0.00447335	0.00595127	0.78071	1	0.953982	0.00406697	-0.00968549	0.0178194	0.561486	1	0.822487
HNSC-FAT1	0.128959	-1.64685	1.90477	0.886601	1	0.934005	0.000990831	-0.0109005	0.0128822	0.870026	1	0.953982	-0.012548	-0.0394135	0.0143175	0.359238	1	0.76338
LGG-ATRX	-0.564184	-1.06147	-0.0668973	0.0262542	0.367559	0.223161	0.00692322	0.000195282	0.0136512	0.0437341	0.612278	0.18587	-0.0100327	-0.0217045	0.0016391	0.0918828	1	0.359499
LGG-EGFR	2.90669	-0.673235	6.48662	0.111296	1	0.378406	0.00959207	-0.00179458	0.0209787	0.0985414	1	0.318603	-0.0173249	-0.0790722	0.0444224	0.581719	1	0.822487
LGG-TP53	0.165195	-0.343164	0.673555	0.523488	1	0.741608	0.00906191	0.00185675	0.0162671	0.0138027	0.193238	0.0782154	-0.00458144	-0.0161786	0.00701567	0.438035	1	0.822487
LGG-IDH1	0.75582	0.314637	1.197	0.000820902	0.0114926	0.0139553	0.0135387	0.00598536	0.021092	0.000467689	0.00654764	0.00397535	-0.0169924	-0.025933	-0.0080519	0.000209684	0.00293557	0.00356462
SKCM-NF1	0.564356	-0.773632	1.90234	0.407086	1	0.741608	0.00167595	-0.00457715	0.00792905	0.598208	1	0.847461	-0.0262803	-0.0464873	-0.00607337	0.0109882	0.153835	0.0933999
STAD-AKAP9	-0.503151	-2.9348	1.9285	0.684311	1	0.830949	0.000456707	-0.00829152	0.00920494	0.918286	1	0.953982	0.00596286	-0.0274367	0.0393624	0.725724	1	0.822487

### Sheet: TCGA-SNV-surv
#Supplementary Table 5-4: Associations of SNV drivers with 5-year overall survival. Shown are the associations between mRNA and the SNV, age, and interaction between SNV and age
tumour-gene	snv.hr	snv.95low	snv.95high	snv.p	snv.p.bonferroni	snv.q	age.hr	age.95low	age.95high	age.p	age.p.bonferroni	age.q	interaction.hr	interaction.95low	interaction.95high	interaction.p	interaction.p.bonferroni	interaction.q
BRCA-FOXA1	1.57541	0.00457501	542.495	0.878795	1	0.966674	1.02915	1.00968	1.04899	0.00319624	0.0447474	0.00585977	1.01134	0.932542	1.0968	0.78525	1	0.863775
CESC-PIK3CA	0.0770638	0.000961529	6.17645	0.251822	1	0.39572	0.988183	0.949592	1.02834	0.558611	1	0.614472	1.0445	0.967341	1.1278	0.266178	1	0.365995
COADREAD-NF2	0.0121164	1.02213e-05	14.3629	0.221677	1	NA	1.02657	0.997202	1.0568	0.0766078	1	NA	1.05589	0.962992	1.15775	0.247109	1	NA
COADREAD-JAK2	0.00224752	4.03588e-07	12.5161	0.165834	1	0.304029	1.02372	0.994404	1.05389	0.113797	1	0.178824	1.09523	0.978618	1.22573	0.11327	1	0.207662
COADREAD-KIT	0.000406577	1.03278e-06	0.160058	0.0104393	0.14615	0.057416	1.00591	0.974674	1.03814	0.714329	1	0.714329	1.10509	1.02181	1.19516	0.0124332	0.174065	0.0580294
COADREAD-PTEN	0.0528024	0.000887246	3.14241	0.158315	1	NA	1.0168	0.981443	1.05343	0.356224	1	NA	1.03101	0.974673	1.0906	0.286783	1	NA
GBM-ATRX	1.1928	0.130272	10.9216	0.875999	1	0.966674	1.03954	1.02452	1.05478	1.76858e-07	2.47602e-06	4.86361e-07	0.990896	0.949235	1.03439	0.676454	1	0.826777
GBM-IDH1	0.522082	0.0282489	9.64886	0.662307	1	NA	1.03594	1.02112	1.05097	1.56171e-06	2.1864e-05	NA	0.995232	0.936978	1.05711	0.876573	1	NA
HNSC-CASP8	0.0605298	0.00160701	2.27993	0.129816	1	0.285595	1.0086	0.99302	1.02442	0.281034	1	0.343486	1.04458	0.995229	1.09638	0.0773491	1	0.207662
HNSC-FAT1	0.136066	0.0117886	1.57048	0.109982	1	0.285595	1.01141	0.995648	1.02743	0.156822	1	0.21563	1.03012	0.994111	1.06744	0.102125	1	0.207662
LGG-ATRX	26.724	3.52889	202.379	0.00146918	0.0205686	0.016161	1.10369	1.07703	1.131	2.58274e-15	3.61583e-14	2.84101e-14	0.931188	0.892952	0.971061	0.000860092	0.0120413	0.00946101
LGG-EGFR	0.125588	0.000973236	16.2061	0.402766	1	0.553803	1.06816	1.04656	1.0902	2.51862e-10	3.52607e-09	9.23495e-10	1.05499	0.974788	1.14179	0.184522	1	0.289963
LGG-TP53	11.5262	1.43873	92.34	0.0213018	0.298225	0.0781065	1.0998	1.07104	1.12933	1.97961e-12	2.77145e-11	1.08878e-11	0.951448	0.913749	0.990701	0.0158262	0.221567	0.0580294
LGG-IDH1	2.07911	0.248628	17.3862	0.499361	1	NA	1.08955	1.05805	1.12199	1.00875e-08	1.41225e-07	NA	0.966357	0.929851	1.0043	0.0815419	1	NA
SKCM-NF1	0.941714	0.025684	34.5283	0.973931	1	0.973931	1.02889	1.01161	1.04646	0.000978106	0.0136935	0.00215183	1.00108	0.950261	1.05462	0.96755	1	0.96755
STAD-AKAP9	8.32244	1.40622e-05	4.92546e+06	0.754681	1	NA	1.01747	0.993188	1.04235	0.159916	1	NA	0.963241	0.806413	1.15057	0.67956	1	NA
